# Uterus-specific transcriptional regulation underlies eggshell pigment production in Japanese quail

**DOI:** 10.1101/2021.09.15.460419

**Authors:** Satoshi Ishishita, Shumpei Kitahara, Mayuko Takahashi, Sakura Iwasaki, Shoji Tatsumoto, Izumi Hara, Yoshiki Kaneko, Keiji Kinoshita, Katsushi Yamaguchi, Akihito Harada, Yasushige Ohmori, Yasuyuki Ohkawa, Yasuhiro Go, Shuji Shigenobu, Yoichi Matsuda, Takayuki Suzuki

**Affiliations:** Avian Bioscience Research Center, Graduate School of Bioagricultural Sciences, Nagoya University, Furo-cho, Chikusa-ku, Nagoya, Aichi 464-8601, Japan; Laboratory of Avian Bioscience, Department of Animal Sciences, Graduate School of Bioagricultural Sciences, Nagoya University, Furo-cho, Chikusa-ku, Nagoya, Aichi 464-8601, Japan; Cognitive Genomics Research Group, Exploratory Research Center on Life and Living Systems (ExCELLs), National Institutes of Natural Sciences, Okazaki, Aichi 444-8585, Japan; Laboratory of Animal Morphology, Department of Animal Sciences, Graduate School of Bioagricultural Sciences, Nagoya University, Furo-cho, Chikusa-ku, Nagoya, Aichi 464-8601, Japan; Functional Genomics Facility, National Institute for Basic Biology (NIBB), Okazaki, Aichi 444-8585, Japan; Division of Transcriptomics, Medical Institute of Bioregulation, Kyushu University, 3-1-1 Maidashi, Higashi-ku, Fukuoka, Fukuoka 812-0054, Japan; Division of Behavioral Development, Department of System Neuroscience, National Institute for Physiological Sciences, Okazaki, Aichi 444-8585, Japan

**Author notes:** Corresponding authors: Email address (TS), (YM).

## Abstract

The precursor of heme, protoporphyrin IX (PPIX), accumulates abundantly in the uterus of birds, such as Japanese quail, *Coturnix japonica*, resulting in brown-speckled eggshells. The molecular basis of PPIX production in the uterus remains largely unknown. Here, we investigated the cause of low PPIX production in a classical Japanese quail mutant exhibiting white eggshells by comparing its gene expression in the uterus with that of the wild type using transcriptome analysis and performed genetic linkage mapping to identify the causative genomic region of the white eggshell phenotype. We showed that 11 genes, including the *5-aminolevulinic acid synthase 1* (*ALAS1*) and ferroxidase *hephaestin-like 1* (*HEPHL1*) genes, were specifically upregulated in the wild-type uterus and downregulated in the mutant. We mapped the 172 kb candidate genomic region on chromosome 6, which contains several genes, including a part of the *paired-like homeodomain 3* (*PITX3*), which encodes a transcription factor. *ALAS1, HEPHL1*, and *PITX3* were expressed in the apical cells of the luminal epithelium and lamina propria cells of the uterine mucosa of the wild-type quail, and their expression was downregulated in these cells of the mutant quail. Biochemical analysis using uterine homogenates indicated that the restricted availability of 5-aminolevulinic acid is the main cause of low PPIX production. These results suggest that uterus-specific transcriptional regulation of heme-biosynthesis-related genes is an evolutionarily acquired mechanism of eggshell pigment production in Japanese quail.
