## Supplementary material for "Uterus-specific transcriptional regulation underlies eggshell pigment production in Japanese quail": S1 Table

### Sheet: S1
S1 Table. Nucleotide sequences of primers used for genotyping, quantitative PCR, and the cloning of cDNA fragments.
Name of primer pair	Name of oligonucleotide	Purpose	Nucleotide sequence	Length (nt)	Tm	Product length (bp)
Chr6-we1	Chr6-we1-F	genotyping	5' TCTGTTGCATTTGTATGTGGAAGTC 3'	25	60	843
	Chr6-we1-R		5' CCTGACCACTCTCTGAGAGAAAA 3'	23	59.4
Chr6-we-a	Chr6-we-a-F	genotyping	AGGATGGATGTTTGCTCAATTGAAG	25	60.1	572
	Chr6-wea-R		GACTTTGAATCCTGATGAATGGCAA	25	60.1
Chr6-we2	Chr6-we2-F	genotyping	5' AAAGATTGTCCAGTTCCAACCATTC 3'	25	60	532
	Chr6-we2-R		5' AATAGAACAAATGCAACCTGGTGTC 3'	25	60.3
ACTB	qACTB_729F20	qPCR	5' GCTACAGCTTCACCACCACA 3'	20	59.6	90
	qACTB_818R20		5' TCTCCTGCTCGAAATCCAGT 3'	20	57.8
ALAS1	qAlas1_qpcr2_1067F20	qPCR	5' GATGGTGCTGTCTGCCCTCT 3'	20	61.9	88
	qAlas1_qpcr2_1154R20		5' CACAGCGTGCACTTCATCC 3'	20	61.9
HEPHL1	qHep_qpcr4_4001F24	qPCR	5' TTGTTGTGGTCCTGATTCTGCAAC 3'	24	62	80
	qHep_qpcr4_4080R25		5' GATATCAGCAGCCCAATTAACGCTT 3'	25	62
PITX3	qPitx3_qpcr4-1_1278F22	qPCR	5' GCAGAGCAAGAGTGGAAGCAAG 3'	22	62	133
	qPitx3_1410R22_1		5' TGCAGAAGGGGATGCTTTGGA 3'	21	62
ALAS1-ISH	qALAS1mRNA_545F25	Cloning	5' ATACCTACAGAGTGTTCAAAACGG 3'	25	59.9	1298
	qALAS1mRNA_1842R25		5' GAACACCATTACTTTCATGCACTGA 3'	25	60
HEPHL1-ISH	qHepqpcr3_2630F25	Cloning	5' AAACACCTACAGATGGAATGTCCCA 3'	25	62	1451
	qHep_qpcr4_4080R25		5' GATATCAGCAGCCCAATTAACGCTT 3'	25	62
PITX3-ISH	qPITX3_309F22	Cloning	5' ATTCCTGCCCCATGGATTTCAA 3'	22	63.7	1102
	qPITX3_1410R22		5' GGGAGGGGAAAGACAGTCAAAA 3'	22	63.5
Tm, melting temprature (°C). Thermocycling for qPCR: 20 sec at 95°C followed by 40 cycles of 3 sec at 95°C and 30 sec at 60°C.
