## Supplementary material for "Uterus-specific transcriptional regulation underlies eggshell pigment production in Japanese quail": S2 Table

### Sheet: S2
S2 Table. Fold changes in expression of heme synthesis-related genes in mutant uteri compared to that in wild-type uteri.
gene	Full name	locus	log2 (fold change)	FDR
heme synthesis
ALAS1	delta-aminolevulinate synthase 1	NC_029527.1:1773601-1780249	-2.3586	0.00142675
ALAD	aminolevulinate dehydratase	NC_029532.1:793126-799258	-0.597588	0.496048
HMBS	hydroxymethylbilane synthase	NC_029539.1:27164-34841	-0.383552	0.645037
UROS	uroporphyrinogen III synthase	NC_029521.1:28912289-28919870	-0.0607578	0.980964
UROD	uroporphyrinogen decarboxylase	NC_029523.1:18555552-18558780	-0.803352	0.272075
CPOX	coproporphyrinogen oxidase	NC_029516.1:75399919-75406921	-0.0463109	0.980964
PPOX	protoporphyrinogen oxidase	NW_015439931.1:1828-30452	0.20411	0.962464
FECH	ferrochelatase	NC_029547.1:323676-337102	0.315285	0.882042
HMOX1	heme oxygenase 1	NC_029516.1:47608355-47613684	0.307125	0.765724
BLVRA	biliverdin reductase A	NC_029517.1:74129573-74165983	-0.188058	0.951204
transport of heme and its intermediates
ABCB6	ATP binding cassette subfamily B member 6	NC_029522.1:24491289-24496733	-0.0513595	0.980477
ABCG2	ATP binding cassette subfamily G member 2	NC_029521.1:15041086-15058190	-0.0114468	0.998899
FLVCR1	feline leukemia virus subgroup C cellular receptor 1	NC_029518.1:19197718-19209627	0.73561	0.111532
ABCB10	ATP binding cassette subfamily B member 10	NC_029518.1:35997265-36011618	-0.0970457	0.927837
SLC25A38	solute carrier family 25 member 38	NC_029517.1:40704958-40711150	0.208121	0.875341
iron metabolism
SLC25A37/MFRN1	solute carrier family 25 (mitochondrial iron transporter), member 37	NC_029537.1:2319535-2325602	-0.452746	0.451764
SLC11A2	natural resistance-associated macrophage protein 2	NC_029544.1:1412538-1424989	-0.171965	0.82186
SLC40A1	solute carrier family 40 member 1	NC_029522.1:4451378-4465820	-0.542393	0.494025
TF	Serotransferrin	NC_029524.1:3496166-3506109	-1.47682	0.121415
TFRC	transferrin receptor protein 1	NC_029524.1:13010728-13024413	-1.28153	0.0140201
FTH1	ferritin heavy chain	NC_029520.1:7911346-7915902	0.188132	0.922966
CP	ceruloplasmin	NC_029524.1:21233754-21271614	-0.354581	0.7735
HEPH	hephaestin	NC_029519.1:256524-285141	0.060241	0.968602
HEPHL1	hephaestin-like 1	NC_029516.1:166072997-166101626	-10.036	6.86504e-14
