## Supplementary material for "Uterus-specific transcriptional regulation underlies eggshell pigment production in Japanese quail": S3 Table

### Sheet: S3
S3 Table. Functions and relative expression levels [log2 (fold change)] of 11 genes, which were expressed at higher levels in the wild-type uterus than in other organs and tissues and were downregulated in the mutant uterus. The expression level of genes in each organ or tissue was defined as 1.
gene symbol	gene name	function	muscle	heart	liver	intestine	kidney	lung	brain	isthmus	uterus (mutant)	uterus (wild type)
ALAS1	5-aminolevulinate synthase	transaminase	2.75771	1.89415	2.08709	2.36307	3.02124	4.50051	4.29717	3.35563	2.3586	1
CNTN6	Contractin-6	scaffold/adaptor protein	11.8996	12.1405	14.6036	12.063	11.7607	11.828	3.93105	7.33935	6.49382	1
HEPHL1	Hephaestin Like 1	ferroxidase	7.60694	8.59936	10.2351	7.42312	8.81233	8.00194	6.96739	6.74337	10.036	1
LOC107306102	LOC107306102	ncRNA	7.56013	5.44689	7.56013	5.36977	4.94428	6.42492	6.45833	1.2068	2.61616	1
LOC107307923	LOC107307923	uncharacterized	7.08917	6.02142	5.97232	3.05241	4.10203	7.08917	1.88668	4.48605	5.94034	1
LOC107319031	leukocyte cysteine proteinase inhibitor 1-like	peptidase inhibitor	6.04662	6.09845	5.51088	2.75768	4.96175	2.10937	5.86837	3.98887	1.566	1
NTN1	netrin 1	extracellular matrix protein	5.64198	2.61005	8.5131	6.57826	2.36191	5.80626	1.38149	4.57496	1.57208	1
OXTR	oxytocin receptor	G-protein coupled receptor	7.16475	4.96477	5.18645	4.08326	2.52426	1.16161	3.35315	2.30784	2.70956	1
PIGA	GlcNAc-PI synthesis protein	GPI-GnT subunit	3.65795	3.45814	3.57336	3.19811	3.61096	2.37395	3.35461	2.63738	1.29754	1
RNF17	RING finger protein 17	germ cell development	2.48237	6.85467	6.85467	6.85467	2.95099	4.07865	4.73275	3.04338	5.6893	1
SOSTDC1	Sclerostin domain-containing protein 1	intercellular signal molecule	10.2056	9.78183	10.3825	1.81707	6.88941	5.89524	1.69217	8.87938	4.51895	1
