## Supplementary material for "Uterus-specific transcriptional regulation underlies eggshell pigment production in Japanese quail": S4 Table

### Sheet: S4
S4 Table. Gene Ontology (GO) “biological process” (GO:BP) terms overrepresented in 382 genes that were specifically upregulated in the uterus.
GO "biological process"	Refference (Gallus gallus)	Input	Expected	Over/under	Fold Enrichment	Raw P-value	FDR	Genes
glycosaminoglycan biosynthetic process (GO:0006024)	14	7	0.18	+	39.05	4.71e-09	5.1e-06	CHSY1,HAS2,HAS3,CHST3,HAS2,HAS3,CHST3
glycosaminoglycan metabolic process (GO:0030203)	19	7	0.24	+	28.78	2.52e-08	1.37e-05	CHSY1,HAS2,HAS3,CHST3,HAS2,HAS3,CHST3
aminoglycan metabolic process (GO:0006022)	28	8	0.36	+	22.32	1.29e-08	9.3e-06	CHSY1,HAS2,HAS3,B3GNT7,CHST3,HAS2,HAS3,CHST3
carbohydrate derivative metabolic process (GO:1901135)	406	16	5.2	+	3.08	9.81e-05	0.0125	CHSY1,HAS2,HAS3,B3GNT7,CHST3,GXYLT1,GXYLT1,GCK,UGGT1,HAS2,GLCE,CHST9,HAS3,NOS1,ST3GAL5,CHST3
aminoglycan biosynthetic process (GO:0006023)	20	8	0.26	+	31.24	1.44e-09	3.13e-06	CHSY1,HAS2,HAS3,B3GNT7,CHST3,HAS2,HAS3,CHST3
carbohydrate derivative biosynthetic process (GO:1901137)	282	15	3.61	+	4.15	6.01e-06	0.00217	CHSY1,HAS2,HAS3,B3GNT7,CHST3,GXYLT1,GXYLT1,UGGT1,HAS2,GLCE,CHST9,HAS3,NOS1,ST3GAL5,CHST3
chondroitin sulfate metabolic process (GO:0030204)	10	3	0.13	+	23.43	0.000519	0.0363	CHSY1,CHST3,CHST3
proteoglycan metabolic process (GO:0006029)	38	5	0.49	+	10.28	0.000201	0.0208	CHSY1,CHST3,GLCE,CHST9,CHST3
glycoprotein metabolic process (GO:0009100)	148	10	1.89	+	5.28	3.35e-05	0.00726	CHSY1,B3GNT7,CHST3,GXYLT1,GXYLT1,UGGT1,GLCE,CHST9,ST3GAL5,CHST3
intermediate filament cytoskeleton organization (GO:0045104)	12	3	0.15	+	19.53	0.000811	0.0475	EVPL,PPL,PKP1
cellular polysaccharide biosynthetic process (GO:0033692)	26	5	0.33	+	15.02	4.01e-05	0.00726	HAS2,HAS3,B3GNT7,HAS2,HAS3
polysaccharide biosynthetic process (GO:0000271)	26	5	0.33	+	15.02	4.01e-05	0.00792	HAS2,HAS3,B3GNT7,HAS2,HAS3
polysaccharide metabolic process (GO:0005976)	29	5	0.37	+	13.47	6.37e-05	0.0106	HAS2,HAS3,B3GNT7,HAS2,HAS3
carbohydrate biosynthetic process (GO:0016051)	47	5	0.6	+	8.31	0.000495	0.0358	HAS2,HAS3,B3GNT7,HAS2,HAS3
cellular carbohydrate biosynthetic process (GO:0034637)	33	5	0.42	+	11.83	0.00011	0.0133	HAS2,HAS3,B3GNT7,HAS2,HAS3
cellular polysaccharide metabolic process (GO:0044264)	29	5	0.37	+	13.47	6.37e-05	0.00988	HAS2,HAS3,B3GNT7,HAS2,HAS3
proteoglycan biosynthetic process (GO:0030166)	32	5	0.41	+	12.2	9.68e-05	0.0131	CHSY1,CHST3,GLCE,CHST9,CHST3
glycoprotein biosynthetic process (GO:0009101)	126	10	1.61	+	6.2	9.07e-06	0.00219	CHSY1,B3GNT7,CHST3,GXYLT1,GXYLT1,UGGT1,GLCE,CHST9,ST3GAL5,CHST3
inorganic anion transport (GO:0015698)	46	5	0.59	+	8.49	0.000452	0.035	CLCN2,SLC12A9,SLC37A1,SLC34A2,SLC20A1
ion transport (GO:0006811)	601	19	7.69	+	2.47	0.000351	0.0318	SLC38A2,CLCN2,SLC38A2,SLC12A9,SCNN1A,SLC37A1,SCNN1A,TRPM1,SCNN1B,KCNK5,KCNQ1,SCNN1G,KCNH1,KCNK13,SLC34A2,SLC20A1,HEPHL1,SLC6A14,SLC4A7
extracellular matrix organization (GO:0030198)	131	8	1.68	+	4.77	0.000393	0.0341	PAPLN,ADAMTS12,HAS2,HAS3,IBSP,HAS2,HAS3,MMP16
extracellular structure organization (GO:0043062)	133	8	1.7	+	4.7	0.000432	0.0347	PAPLN,ADAMTS12,HAS2,HAS3,IBSP,HAS2,HAS3,MMP16
positive regulation of kinase activity (GO:0033674)	131	8	1.68	+	4.77	0.000393	0.0328	FGFR3,VAC14,MST1R,IGF1R,EPHB3,VAC14,INSR,EPHB3
positive regulation of transferase activity (GO:0051347)	138	8	1.77	+	4.53	0.000545	0.037	FGFR3,VAC14,MST1R,IGF1R,EPHB3,VAC14,INSR,EPHB3
inorganic ion homeostasis (GO:0098771)	198	11	2.53	+	4.34	7.38e-05	0.0107	SLC12A9,TRPM1,ATP13A4,STC1,PTGER2,LPAR1,ATP6V0A4,SLC34A2,HEPHL1,ATP13A4,SLC4A7
ion homeostasis (GO:0050801)	208	11	2.66	+	4.13	0.000112	0.0128	SLC12A9,TRPM1,ATP13A4,STC1,PTGER2,LPAR1,ATP6V0A4,SLC34A2,HEPHL1,ATP13A4,SLC4A7
chemical homeostasis (GO:0048878)	250	14	3.2	+	4.37	7.1e-06	0.0022	SLC12A9,TRPM1,ATP13A4,IGF1R,STC1,INSR,PTGER2,LPAR1,ATP6V0A4,GCK,SLC34A2,HEPHL1,ATP13A4,SLC4A7
homeostatic process (GO:0042592)	317	16	4.06	+	3.94	5.53e-06	0.0024	SLC12A9,TRPM1,ATP13A4,IGF1R,ALAS1,STC1,INSR,PTGER2,LPAR1,ATP6V0A4,GCK,SLC34A2,HEPHL1,ATP13A4,ALAS1,SLC4A7
regulation of biological quality (GO:0065008)	813	27	10.41	+	2.59	8.31e-06	0.00225	DIO2,RHOBTB1,SLC12A9,UNC13B,TRPM1,ATP13A4,IGF1R,ALAS1,KCNK5,DIO2,STC1,INSR,FAM46A,KCNH1,PTGER2,KCNK13,LPAR1,ATP6V0A4,GCK,SLC34A2,GOPC,HEPHL1,NOS1,ATP13A4,ALAS1,OXTR,SLC4A7
cellular ion homeostasis (GO:0006873)	176	9	2.25	+	3.99	0.000591	0.0389	TRPM1,ATP13A4,STC1,PTGER2,LPAR1,ATP6V0A4,SLC34A2,ATP13A4,SLC4A7
cellular chemical homeostasis (GO:0055082)	189	10	2.42	+	4.13	0.000228	0.0225	TRPM1,ATP13A4,STC1,PTGER2,LPAR1,ATP6V0A4,GCK,SLC34A2,ATP13A4,SLC4A7
cellular homeostasis (GO:0019725)	210	11	2.69	+	4.09	0.000121	0.0132	SLC12A9,TRPM1,ATP13A4,STC1,PTGER2,LPAR1,ATP6V0A4,GCK,SLC34A2,ATP13A4,SLC4A7
cation homeostasis (GO:0055080)	197	10	2.52	+	3.96	0.000313	0.0295	SLC12A9,TRPM1,ATP13A4,STC1,PTGER2,LPAR1,ATP6V0A4,HEPHL1,ATP13A4,SLC4A7
cell morphogenesis involved in differentiation (GO:0000904)	183	9	2.34	+	3.84	0.000771	0.0465	PARVA,EFNB2,DCDC2,NTN1,EPHB3,EPHB3,CNTN6,NTN1,TIAM2
monovalent inorganic cation transport (GO:0015672)	219	10	2.8	+	3.57	0.00069	0.0428	SLC12A9,SCNN1A,SCNN1A,SCNN1B,KCNK5,KCNQ1,SCNN1G,KCNH1,KCNK13,SLC6A14
metal ion transport (GO:0030001)	300	12	3.84	+	3.12	0.000643	0.041	SLC12A9,SCNN1A,SCNN1A,TRPM1,SCNN1B,KCNK5,KCNQ1,SCNN1G,KCNH1,KCNK13,HEPHL1,SLC6A14
ion transmembrane transport (GO:0034220)	421	15	5.39	+	2.78	0.000456	0.0341	SLC38A2,SLC38A2,SLC12A9,SCNN1A,SLC37A1,SCNN1A,TRPM1,SCNN1B,KCNK5,KCNQ1,SCNN1G,KCNH1,KCNK13,SLC20A1,SLC6A14
