## Supplementary material for "Uterus-specific transcriptional regulation underlies eggshell pigment production in Japanese quail": S5 Table

### Sheet: S5
S5 Table. Nucleotide positions and genotypes of the three informative single nucleotide polymorphism (SNP) markers.
SNP	Nucleotide position (bp)	Reference genome	Mother (L strain)	Father (WE strain)	NIES-Fr
Chr-we1	14510577	A/A	G/G	A/A	-
Chr-we-a	14756066	C/C	T/T	C/C	C/C
Chr-we2	16542401	C/C	C/C	T/T	-
