## Supplementary material for "Uterus-specific transcriptional regulation underlies eggshell pigment production in Japanese quail": S6 Table

### Sheet: S6
S6 Table. Categories of sequence variants in the 172 kb candidate region.
Variant	PITX3	PITX3-GBF1	GBF1	GBF1-TMEM150A	TMEM150A	NFKB2	PSD
3_prime_UTR_variant	0	0	2	0	3	1	11
5_prime_UTR_premature_start_codon_gain_variant	0	0	0	0	0	0	0
5_prime_UTR_variant	1	0	2	0	0	2	16
downstream_gene_variant	0	0	25	0	26	39	17
intergenic_region	0	2	0	10	0	0	0
intron_variant	61	0	538	0	13	24	179
missense_variant	0	0	2	0	0	1	2
non_coding_transcript_exon_variant	0	0	0	0	0	0	0
splice_region_variant&intron_variant	0	0	1	0	1	1	1
synonymous_variant	0	0	11	0	0	6	5
upstream_gene_variant	54	0	169	0	15	37	47
Total	116	2	750	10	58	111	278
Variant	PSD-FBXL15	FBXL15	LOC107315847	LOC107315848	CUEDC2	CUEDC2-TRNAE-UUC	Total
3_prime_UTR_variant	0	7	0	0	1	0	25
5_prime_UTR_premature_start_codon_gain_variant	0	0	0	0	1	0	1
5_prime_UTR_variant	0	0	0	0	1	0	22
downstream_gene_variant	0	19	26	19	20	0	191
intergenic_region	6	0	0	0	0	17	35
intron_variant	0	7	58	22	35	0	937
missense_variant	0	0	0	0	1	0	6
non_coding_transcript_exon_variant	0	0	41	1	0	0	42
splice_region_variant&intron_variant	0	0	2	0	1	0	7
synonymous_variant	0	1	0	0	1	0	24
upstream_gene_variant	0	31	29	14	27	0	423
Total	6	65	156	56	88	17	1713
