## Supplementary material for "Uterus-specific transcriptional regulation underlies eggshell pigment production in Japanese quail": S7 Table

### Sheet: S7
S7 Table. Putative effects of missense variants of genes located in the 172 kb candidate region.
Chr	Position	Ref	Alt	Gene	Variant	PROVEAN score*	Putative effect (cutoff= -2.5) (PROVEAN)	Putative impact (SnpEff)
NC_029521.1	14419789	G	A	GBF1	Ser371Asn	-0.024	Neutral	Moderate
NC_029521.1	14423123	A	C	GBF1	Thr668Pro	-0.151	Neutral	Moderate
NC_029521.1	14457288	G	A	NFKB2	Glu732Lys	-0.66	Neutral	Moderate
NC_029521.1	14485180	C	T	PSD	Gly92Ser	-0.849	Neutral	Moderate
NC_029521.1	14485236	C	T	PSD	Cys73Tyr	-0.022	Neutral	Moderate
NC_029521.1	14498509	T	A	CUEDC2	Met246Leu	-0.502	Neutral	Moderate
*PROVEAN version 1.1.3 were used for prediction.
