## Supplementary material for "Uterus-specific transcriptional regulation underlies eggshell pigment production in Japanese quail": S8 Table

### Sheet: S8
S8 Table. Fold changes of differentially expressed genes (DEGs) on chromosome 6.
gene	locus	log2 (fold change)	FDR	P value
PRKG1	NC_029521.1:5375470-5691613	-2.0998	0.0318355	0.000419381
PLAU	NC_029521.1:13032482-13136166	1.13313	0.0301577	0.000387298
LOC107315788	NC_029521.1:14088179-14122820	1.35684	0.0265516	0.000326352
LRRC18	NC_029521.1:15861210-15975161	2.72604	0.0134567	0.000114416
C6H10orf71	NC_029521.1:15981201-16094490	-3.61787	0.0200255	0.000206096
PPP1R3C	NC_029521.1:17279938-17284043	2.77608	0.00751094	4.72636e-05
LOC107316090	NC_029521.1:18707842-18715520	1.56352	0.00505278	2.71237e-05
MKI67	NC_029521.1:29619935-29639985	2.41484	0.0232681	0.000257372
