## Supplementary material for "Uterus-specific transcriptional regulation underlies eggshell pigment production in Japanese quail": S1 Data

### Sheet: Contents
sheet
1	Nucleotide sequences of P1 and P2 adaptors for the construction of ddRAD sequencing libraries.
2	Nucleotide sequences of PCR primers for the construction of ddRAD sequencing libraries.
3	Number of mapped read pairs in mRNA sequencing.
4	Number of read pairs in ddRAD sequencing.
5	Information of DNA samples for genetic linkage analysis.
6	DNA sequence statistics of whole genome resequencing.
7	Depth of coverage for chromosome 6 in whole genome resequencing.

### Sheet: 1
Nucleotide sequences of P1 and P2 adaptors for the construction of ddRAD sequencing libraries.
P1 adaptor	Nucleotide sequence
GCATG_EcoRI_P1.1	5' ACACTCTTTCCCTACACGACGCTCTTCCGATCTGCATG 3'
AACCA_EcoRI_P1.1	5' ACACTCTTTCCCTACACGACGCTCTTCCGATCTAACCA 3'
CGATC_EcoRI_P1.1	5' ACACTCTTTCCCTACACGACGCTCTTCCGATCTCGATC 3'
TCGAT_EcoRI_P1.1	5' ACACTCTTTCCCTACACGACGCTCTTCCGATCTTCGAT 3'
TGCAT_EcoRI_P1.1	5' ACACTCTTTCCCTACACGACGCTCTTCCGATCTTGCAT 3'
CAACC_EcoRI_P1.1	5' ACACTCTTTCCCTACACGACGCTCTTCCGATCTCAACC 3'
GGTTG_EcoRI_P1.1	5' ACACTCTTTCCCTACACGACGCTCTTCCGATCTGGTTG 3'
AAGGA_EcoRI_P1.1	5' ACACTCTTTCCCTACACGACGCTCTTCCGATCTAAGGA 3'
AGCTA_EcoRI_P1.1	5' ACACTCTTTCCCTACACGACGCTCTTCCGATCTAGCTA 3'
ACACA_EcoRI_P1.1	5' ACACTCTTTCCCTACACGACGCTCTTCCGATCTACACA 3'
ACTGG_EcoRI_P1.1	5' ACACTCTTTCCCTACACGACGCTCTTCCGATCTACTGG 3'
ATTAC_EcoRI_P1.1	5' ACACTCTTTCCCTACACGACGCTCTTCCGATCTATTAC 3'
CATAT_EcoRI_P1.1	5' ACACTCTTTCCCTACACGACGCTCTTCCGATCTCATAT 3'
CGAAT_EcoRI_P1.1	5' ACACTCTTTCCCTACACGACGCTCTTCCGATCTCGAAT 3'
GACAC_EcoRI_P1.1	5' ACACTCTTTCCCTACACGACGCTCTTCCGATCTGACAC 3'
GAGAT_EcoRI_P1.1	5' ACACTCTTTCCCTACACGACGCTCTTCCGATCTGAGAT 3'
GCATG_EcoRI_P1.2	5' Phos-AATTCATGCAGATCGGAAGAGCGTCGTGTAGGGAAAGAGTGT 3'
AACCA_EcoRI_P1.2	5' Phos-AATTTGGTTAGATCGGAAGAGCGTCGTGTAGGGAAAGAGTGT 3'
CGATC_EcoRI_P1.2	5' Phos-AATTGATCGAGATCGGAAGAGCGTCGTGTAGGGAAAGAGTGT 3'
TCGAT_EcoRI_P1.2	5' Phos-AATTATCGAAGATCGGAAGAGCGTCGTGTAGGGAAAGAGTGT 3'
TGCAT_EcoRI_P1.2	5' Phos-AATTATGCAAGATCGGAAGAGCGTCGTGTAGGGAAAGAGTGT 3'
CAACC_EcoRI_P1.2	5' Phos-AATTGGTTGAGATCGGAAGAGCGTCGTGTAGGGAAAGAGTGT 3'
GGTTG_EcoRI_P1.2	5' Phos-AATTCAACCAGATCGGAAGAGCGTCGTGTAGGGAAAGAGTGT 3'
AAGGA_EcoRI_P1.2	5' Phos-AATTTCCTTAGATCGGAAGAGCGTCGTGTAGGGAAAGAGTGT 3'
AGCTA_EcoRI_P1.2	5' Phos-AATTTAGCTAGATCGGAAGAGCGTCGTGTAGGGAAAGAGTGT 3'
ACACA_EcoRI_P1.2	5' Phos-AATTTGTGTAGATCGGAAGAGCGTCGTGTAGGGAAAGAGTGT 3'
ACTGG_EcoRI_P1.2	5' Phos-AATTCCAGTAGATCGGAAGAGCGTCGTGTAGGGAAAGAGTGT 3'
ATTAC_EcoRI_P1.2	5' Phos-AATTGTAATAGATCGGAAGAGCGTCGTGTAGGGAAAGAGTGT 3'
CATAT_EcoRI_P1.2	5' Phos-AATTATATGAGATCGGAAGAGCGTCGTGTAGGGAAAGAGTGT 3'
CGAAT_EcoRI_P1.2	5' Phos-AATTATTCGAGATCGGAAGAGCGTCGTGTAGGGAAAGAGTGT 3'
GACAC_EcoRI_P1.2	5' Phos-AATTGTGTCAGATCGGAAGAGCGTCGTGTAGGGAAAGAGTGT 3'
GAGAT_EcoRI_P1.2	5' Phos-AATTATCTCAGATCGGAAGAGCGTCGTGTAGGGAAAGAGTGT 3'
P2 adaptor	Nucleotide equence
MseI_P2.1	5' GTGACTGGAGTTCAGACGTGTGCTCTTCCGATCT 3'
MseI_P2.2	5' Phos-TAAGATCGGAAGAGCGAGAACAA 3'
Phos, phosphorylated.

### Sheet: 2
Nucleotide sequences of PCR primers for the construction of ddRAD sequencing libraries.
Name	Nucleotide sequence
PCR1	5' AATGATACGGCGACCACCGAGATCTACACTCTTTCCCTACACGACG 3'
PCR2_Idx_1_ATCACG	5' CAAGCAGAAGACGGCATACGAGATCGTGATGTGACTGGAGTTCAGACGTGTGC 3'
PCR2_Idx_5_ACAGTG	5' CAAGCAGAAGACGGCATACGAGATCACTGTGTGACTGGAGTTCAGACGTGTGC 3'
PCR2_Idx_6_GCCAAT	5' CAAGCAGAAGACGGCATACGAGATATTGGCGTGACTGGAGTTCAGACGTGTGC 3'
PCR2_Idx_8_ACTTGA	5' CAAGCAGAAGACGGCATACGAGATTCAAGTGTGACTGGAGTTCAGACGTGTGC 3'
PCR2_Idx_11_GGCTAC	5' CAAGCAGAAGACGGCATACGAGATGTAGCCGTGACTGGAGTTCAGACGTGTGC 3'
PCR2_Idx_12_CTTGTA	5' CAAGCAGAAGACGGCATACGAGATTACAAGGTGACTGGAGTTCAGACGTGTGC 3'
PCR1 contains a sequence complimentary to P1 adaptor sequences and the others to P2 adaptor sequences.
The last six characters in the names of PCR2 primers show nucleotide sequences of PCR indexes.

### Sheet: 3
Number of mapped read pairs in mRNA sequencing.
Organ or tissue	Mean	S.D.
uterus (WT)	7285854	1083153
uterus (Mut)	7511867	454085
isthmus (WT)	6524387	1498805
brain	13636491	5275030
heart	24925063	4708698
intestine	13476474	1274342
kidney	19236027	4777972
liver	27734298	4183631
lung	12902716	1132445
muscle	21491242	4011474
WT, wild type; Mut, mutant.

### Sheet: 4
Number of read pairs in ddRAD sequencing.
Parents or F2	Number of uniquely mapped read pairs
L (#8358)	6328747
WE (#7388)	7363471
F2 (#425)	6874431
F2 (#427)	6453117
F2 (#430)	5342167
96 F2 females (mean ± S.D.)	1,437,843 ± 596,146

### Sheet: 5
Information of DNA samples for genetic linkage analysis.
Sequence sample ID	Individual ID	Generation	Gender	Egg color		Sequence sample ID	Individual ID	Generation	Gender	Egg color
idx1_Y01_8358P	8358	P	Female	Wild type		idx08_Y01_49	3394	F2	Female	Wild type
idx2_Y02_7388P	7388	P	Male	-		idx08_Y02_50	3395	F2	Female	Wild type
idx6_Y06_425F	425	F2	Female	White		idx08_Y03_51	3396	F2	Female	Wild type
idx7_Y07_427F	427	F2	Female	Wild type		idx08_Y04_52	3397	F2	Female	White
idx8_Y08_430F	430	F2	Female	Wild type		idx08_Y05_53	3398	F2	Female	White
idx01_Y01_P8358	8358	P	Male	Wild type		idx08_Y06_54	3400	F2	Female	White
idx01_Y02_P7388	7388	P	Female	-		idx08_Y07_55	3402	F2	Female	Wild type
idx01_Y01_01	499	F2	Female	Wild type		idx08_Y08_56	3403	F2	Female	Wild type
idx01_Y02_02	500	F2	Female	White		idx08_Y09_57	3404	F2	Female	White
idx01_Y03_03	530	F2	Female	Wild type		idx08_Y10_58	3407	F2	Female	Wild type
idx01_Y04_04	537	F2	Female	Wild type		idx08_Y13_59	3408	F2	Female	Wild type
idx01_Y05_05	539	F2	Female	Wild type		idx08_Y17_60	3409	F2	Female	White
idx01_Y06_06	545	F2	Female	Wild type		idx08_Y18_61	3411	F2	Female	White
idx01_Y07_07	2733	F2	Female	Wild type		idx08_Y19_62	3412	F2	Female	Wild type
idx01_Y08_08	2734	F2	Female	Wild type		idx08_Y28_63	3414	F2	Female	Wild type
idx01_Y09_09	2744	F2	Female	Wild type		idx08_Y29_64	3415	F2	Female	Wild type
idx01_Y10_10	2748	F2	Female	White		idx11_Y01_65	3530	F2	Female	Wild type
idx01_Y13_11	2750	F2	Female	Wild type		idx11_Y02_66	3532	F2	Female	White
idx01_Y17_12	2753	F2	Female	White		idx11_Y03_67	3535	F2	Female	White
idx01_Y18_13	2754	F2	Female	White		idx11_Y04_68	3538	F2	Female	White
idx01_Y19_14	2755	F2	Female	Wild type		idx11_Y05_69	3542	F2	Female	Wild type
idx01_Y28_15	2756	F2	Female	Wild type		idx11_Y06_70	3551	F2	Female	Wild type
idx01_Y29_16	2757	F2	Female	Wild type		idx11_Y07_71	3800	F2	Female	Wild type
idx05_Y01_17	2758	F2	Female	Wild type		idx11_Y08_72	3804	F2	Female	White
idx05_Y02_18	2759	F2	Female	Wild type		idx11_Y09_73	3805	F2	Female	White
idx05_Y03_19	2761	F2	Female	Wild type		idx11_Y10_74	3808	F2	Female	Wild type
idx05_Y04_20	2762	F2	Female	Wild type		idx11_Y13_75	3811	F2	Female	White
idx05_Y05_21	2763	F2	Female	Wild type		idx11_Y17_76	3814	F2	Female	White
idx05_Y06_22	2764	F2	Female	Wild type		idx11_Y18_77	3815	F2	Female	Wild type
idx05_Y07_23	2981	F2	Female	Wild type		idx11_Y19_78	3818	F2	Female	Wild type
idx05_Y08_24	2987	F2	Female	Wild type		idx11_Y28_79	3820	F2	Female	Wild type
idx05_Y09_25	2992	F2	Female	White		idx11_Y29_80	3821	F2	Female	Wild type
idx05_Y10_26	2993	F2	Female	Wild type		idx12_Y01_81	3823	F2	Female	Wild type
idx05_Y13_27	2994	F2	Female	Wild type		idx12_Y02_82	4012	F2	Female	Wild type
idx05_Y17_28	2995	F2	Female	Wild type		idx12_Y03_83	4013	F2	Female	Wild type
idx05_Y18_29	2997	F2	Female	Wild type		idx12_Y04_84	4018	F2	Female	Wild type
idx05_Y19_30	2998	F2	Female	Wild type		idx12_Y05_85	4022	F2	Female	Wild type
idx05_Y28_31	2999	F2	Female	White		idx12_Y06_86	4027	F2	Female	Wild type
idx05_Y29_32	3000	F2	Female	Wild type		idx12_Y07_87	4028	F2	Female	Wild type
idx06_Y01_33	3001	F2	Female	Wild type		idx12_Y08_88	4030	F2	Female	White
idx06_Y02_34	3002	F2	Female	White		idx12_Y09_89	4034	F2	Female	Wild type
idx06_Y03_35	3006	F2	Female	Wild type		idx12_Y10_90	4036	F2	Female	White
idx06_Y04_36	3007	F2	Female	White		idx12_Y13_91	4039	F2	Female	White
idx06_Y05_37	3008	F2	Female	White		idx12_Y17_92	4040	F2	Female	Wild type
idx06_Y06_38	3013	F2	Female	Wild type		idx12_Y18_93	4041	F2	Female	White
idx06_Y07_39	3195	F2	Female	Wild type		idx12_Y19_94	4172	F2	Female	Wild type
idx06_Y08_40	3196	F2	Female	White		idx12_Y28_95	4177	F2	Female	Wild type
idx06_Y09_41	3198	F2	Female	Wild type		idx12_Y29_96	4183	F2	Female	Wild type
idx06_Y10_42	3200	F2	Female	Wild type
idx06_Y13_43	3201	F2	Female	Wild type
idx06_Y17_44	3209	F2	Female	Wild type
idx06_Y18_45	3211	F2	Female	White
idx06_Y19_46	3385	F2	Female	White
idx06_Y28_47	3389	F2	Female	White
idx06_Y29_48	3392	F2	Female	Wild type

### Sheet: 6
DNA sequence statistics of whole genome resequencing.
Sample Name	Clean Reads	Clean bases	Read length (bp)	Q20 (%)	GC (%)
WE (#7388)	224476412	33671461800	150	0.965	0.4347
L (#8358)	303873672	45581050800	150	0.9509	0.432

### Sheet: 7
Depth of coverage for chromosome 6 in whole genome resequencing.
Sample Name	Average depth of coverage	% bases above 4	% bases above 7	% bases above 9	% bases above 14	% bases above 19	% bases above 24
WE (#7388)	16.86	98.1	97.3	94.9	69.9	28	6
L (#8358)	23.46	98.2	98.1	97.8	94	74.4	39.5
Reads with minimum mapping quaility equal to 30 were used.
