## Supplementary material for "Uterus-specific transcriptional regulation underlies eggshell pigment production in Japanese quail": S5 Data

### Sheet: Contents
sheet
1	Results from qPCR analysis for ALAS1, HEPHL1, and PITX3 in wild-type and mutant uteruses that were used for RNA sequencing
2	Results from qPCR analysis for ALAS1, HEPHL1, and PITX3 expression in wild-type and mutant uteruses that were not used for RNA sequencing

### Sheet: 1
Results from qPCR analysis for ALAS1, HEPHL1, and PITX3 in wild-type and mutant uteruses that were used for RNA sequencing
SampleName	TargetName	BiogroupName	dCT mean	dCT SD	ddCT	RQ	RQ-SD	RQ+SD	ddCT mean	ddCT SD	rq	rq-SD	rq+SD	rq-SE	rq+SE
CMR10SGcDNA	ALAS1	WT	0.382766	0.101837	-2.95085	7.73204	7.20507	8.29755	-2.70825	0.744117	6.53527	3.90178	10.9462	5.18904	8.23077
CMR6SGcDNA	ALAS1	WT	1.13792	0.119323	-2.1957	4.58112	4.21746	4.97613	-2.70825	0.744117	6.53527	3.90178	10.9462	5.18904	8.23077
CMR7SGcDNA	ALAS1	WT	0.725388	0.259659	-2.60823	6.09754	5.09318	7.29995	-2.70825	0.744117	6.53527	3.90178	10.9462	5.18904	8.23077
CMR8SGcDNA	ALAS1	WT	1.39297	0.0191574	-1.94065	3.83878	3.78814	3.89009	-2.70825	0.744117	6.53527	3.90178	10.9462	5.18904	8.23077
CMR9SGcDNA	ALAS1	WT	-0.512202	0.0737131	-3.84582	14.3783	13.6621	15.132	-2.70825	0.744117	6.53527	3.90178	10.9462	5.18904	8.23077
WER13SGcDNA	ALAS1	Mut	3.40893	0.0878494	0.0753143	0.949135	0.893065	1.00873	0	0.520085	1	0.697331	1.43404	0.851106	1.17494
WER15SGcDNA	ALAS1	Mut	3.29861	0.107851	-0.0350072	1.02456	0.950762	1.10409	0	0.520085	1	0.697331	1.43404	0.851106	1.17494
WER20SGcDNA	ALAS1	Mut	3.92516	0.0446347	0.591548	0.663631	0.643413	0.684483	0	0.520085	1	0.697331	1.43404	0.851106	1.17494
WER22SGcDNA	ALAS1	Mut	3.53028	0.0196264	0.196668	0.872563	0.860773	0.884515	0	0.520085	1	0.697331	1.43404	0.851106	1.17494
WER23SGcDNA	ALAS1	Mut	2.50509	0.117071	-0.828523	1.77587	1.63745	1.92598	0	0.520085	1	0.697331	1.43404	0.851106	1.17494
CMR10SGcDNA	HEPHL1	WT	-3.34239	0.212311	-11.8251	3628.43	3131.89	4203.69	-10.3291	1.47672	1286.34	462.186	3580.08	813.863	2033.1
CMR6SGcDNA	HEPHL1	WT	-0.101526	0.255154	-8.58426	383.814	321.597	458.067	-10.3291	1.47672	1286.34	462.186	3580.08	813.863	2033.1
CMR7SGcDNA	HEPHL1	WT	-2.31002	0.185973	-10.7928	1773.96	1559.41	2018.03	-10.3291	1.47672	1286.34	462.186	3580.08	813.863	2033.1
CMR8SGcDNA	HEPHL1	WT	-3.00416	0.278255	-11.4869	2870.13	2366.67	3480.68	-10.3291	1.47672	1286.34	462.186	3580.08	813.863	2033.1
CMR9SGcDNA	HEPHL1	WT	-0.47348	0.0900761	-8.95622	496.695	466.632	528.695	-10.3291	1.47672	1286.34	462.186	3580.08	813.863	2033.1
WER13SGcDNA	HEPHL1	Mut	7.42884	0.0435117	-1.05389	2.07612	2.01444	2.13969	0	1.23895	1	0.423682	2.36026	0.681094	1.46823
WER15SGcDNA	HEPHL1	Mut	7.47329	0.380683	-1.00945	2.01314	1.54624	2.62102	0	1.23895	1	0.423682	2.36026	0.681094	1.46823
WER20SGcDNA	HEPHL1	Mut	8.54456	0.899445	0.0618277	0.95805	0.513604	1.7871	0	1.23895	1	0.423682	2.36026	0.681094	1.46823
WER22SGcDNA	HEPHL1	Mut	8.48263	0.933141	-0.000102997	1.00007	0.523754	1.90956	0	1.23895	1	0.423682	2.36026	0.681094	1.46823
WER23SGcDNA	HEPHL1	Mut	10.4844	4.73251	2.00161	0.24972	0.00939348	6.63868	0	1.23895	1	0.423682	2.36026	0.681094	1.46823
CMR10SGcDNA	PITX3	WT	12.6519	1.08316	0.426443	0.744094	1.57649	0.351208	-1.98474	2.83339	3.9579	0.555303	28.2098	1.64445	9.52596
CMR6SGcDNA	PITX3	WT	7.56352	0.429616	-4.66192	25.315	34.0961	18.7954	-1.98474	2.83339	3.9579	0.555303	28.2098	1.64445	9.52596
CMR7SGcDNA	PITX3	WT	7.49526	0.162241	-4.73019	26.5416	29.7007	23.7186	-1.98474	2.83339	3.9579	0.555303	28.2098	1.64445	9.52596
CMR8SGcDNA	PITX3	WT	9.8677	0.172515	-2.35775	5.12569	5.77676	4.548	-1.98474	2.83339	3.9579	0.555303	28.2098	1.64445	9.52596
CMR9SGcDNA	PITX3	WT	13.6252	2.43082	1.39973	0.378999	2.04357	0.070289	-1.98474	2.83339	3.9579	0.555303	28.2098	1.64445	9.52596
WER13SGcDNA	PITX3	Mut	12.3292	1.72342	0.1038	0.930579	3.07295	0.281806	-7.11e-16	0.840333	1	0.558515	1.79046	0.770674	1.29757
WER15SGcDNA	PITX3	Mut	11.4429	0.537444	-0.78252	1.72013	2.4966	1.18516	-7.11e-16	0.840333	1	0.558515	1.79046	0.770674	1.29757
WER20SGcDNA	PITX3	Mut	13.4909	0.726941	1.26541	0.415982	0.688503	0.25133	-7.11e-16	0.840333	1	0.558515	1.79046	0.770674	1.29757
WER21SGcDNA	PITX3	Mut	12.3948	0.19172	0.169349	0.889244	1.01563	0.778587	-7.11e-16	0.840333	1	0.558515	1.79046	0.770674	1.29757
WER23SGcDNA	PITX3	Mut	11.4694	0.446142	-0.756036	1.68884	2.30087	1.23962	-7.11e-16	0.840333	1	0.558515	1.79046	0.770674	1.29757
Weltch's t-test
TargetName	t-statistic	Degree of freedom	Effect size (d)	Two-tailed P value
ALAS1	-6.67	7.16	-4.218	0.000259
HEPHL1	-11.98	7.77	-7.58	2.78e-06
PITX3	-1.5017	4.6983	-0.94974	0.1971

### Sheet: 2
Results from qPCR analysis for ALAS1, HEPHL1, and PITX3 expression in wild-type and mutant uteruses that were not used for RNA sequencing
SampleName	TargetName	BiogroupName	dCT mean	dCT SD	ddCT	RQ	RQ-SD	RQ+SD	ddCT mean	ddCT SD	rq	rq-SD	rq+SD	rq-SE	rq+SE
17hP1	ALAS1	WT	-0.623278	0.166561	-2.55412	5.87311	5.23273	6.59186	-1.69463	0.673526	3.23693	2.02947	5.1628	2.627	3.98848
17hP2	ALAS1	WT	-0.108399	0.0943784	-2.03925	4.11031	3.85002	4.38818	-1.69463	0.673526	3.23693	2.02947	5.1628	2.627	3.98848
17hP3	ALAS1	WT	0.486331	0.200588	-1.44452	2.72171	2.36842	3.1277	-1.69463	0.673526	3.23693	2.02947	5.1628	2.627	3.98848
17hP4	ALAS1	WT	1.18196	0.179623	-0.748885	1.68049	1.48376	1.90331	-1.69463	0.673526	3.23693	2.02947	5.1628	2.627	3.98848
17hqPCR2	ALAS1	WT	0.244479	0.0957819	-1.68637	3.21845	3.01171	3.43938	-1.69463	0.673526	3.23693	2.02947	5.1628	2.627	3.98848
17hWE1	ALAS1	Mut	2.0424	0.248777	0.111553	0.925591	0.778986	1.09979	0	0.416246	1	0.749372	1.33445	0.878948	1.13772
17hWE2	ALAS1	Mut	1.60879	0.0574937	-0.322054	1.25011	1.20127	1.30093	0	0.416246	1	0.749372	1.33445	0.878948	1.13772
17hWE3	ALAS1	Mut	2.07938	0.0251966	0.14853	0.902169	0.88655	0.918064	0	0.416246	1	0.749372	1.33445	0.878948	1.13772
17hWE4	ALAS1	Mut	1.43605	0.13228	-0.494799	1.40912	1.28567	1.54443	0	0.416246	1	0.749372	1.33445	0.878948	1.13772
17hWE5	ALAS1	Mut	2.48762	0.15272	0.55677	0.679823	0.611536	0.755734	0	0.416246	1	0.749372	1.33445	0.878948	1.13772
17hP1	HEPHL1	WT	2.80881	0.141566	-13.876	15034.2	13629	16584.2	-12.5844	1.97685	6141.66	1560.26	24175.5	3327.77	11334.9
17hP2	HEPHL1	WT	7.22187	0.568203	-9.4629	705.695	475.96	1046.32	-12.5844	1.97685	6141.66	1560.26	24175.5	3327.77	11334.9
17hP3	HEPHL1	WT	4.62655	0.305562	-12.0582	4264.68	3450.67	5270.72	-12.5844	1.97685	6141.66	1560.26	24175.5	3327.77	11334.9
17hP4	HEPHL1	WT	3.68619	0.0195707	-12.9986	8183.96	8073.7	8295.74	-12.5844	1.97685	6141.66	1560.26	24175.5	3327.77	11334.9
17hqPCR2	HEPHL1	WT	2.15837	0.238111	-14.5264	23598.4	20008.1	27833.1	-12.5844	1.97685	6141.66	1560.26	24175.5	3327.77	11334.9
17hWE1	HEPHL1	Mut	17.4994	0.799456	0.814585	0.568572	0.326682	0.989568	1.42e-15	1.38598	1	0.382629	2.6135	0.650748	1.53669
17hWE2	HEPHL1	Mut	18.4792	0.813458	1.79442	0.288288	0.164041	0.506643	1.42e-15	1.38598	1	0.382629	2.6135	0.650748	1.53669
17hWE3	HEPHL1	Mut	15.638	0.281731	-1.04675	2.06587	1.69939	2.51138	1.42e-15	1.38598	1	0.382629	2.6135	0.650748	1.53669
17hWE4	HEPHL1	Mut	15.0422	0.387144	-1.64261	3.1223	2.38744	4.08335	1.42e-15	1.38598	1	0.382629	2.6135	0.650748	1.53669
17hWE5	HEPHL1	Mut	16.7651	1.11935	0.0803533	0.945826	0.435366	2.05479	1.42e-15	1.38598	1	0.382629	2.6135	0.650748	1.53669
17hP1	PITX3	WT	10.2351	0.236224	-5.1746	36.1169	42.5423	30.6619	-4.46919	1.11778	22.1494	10.2065	48.0669	15.6632	31.3214
17hP2	PITX3	WT	9.92242	0.14672	-5.48729	44.858	49.66	40.5203	-4.46919	1.11778	22.1494	10.2065	48.0669	15.6632	31.3214
17hP3	PITX3	WT	12.3427	0.102476	-3.06699	8.38022	8.99712	7.80562	-4.46919	1.11778	22.1494	10.2065	48.0669	15.6632	31.3214
17hP4	PITX3	WT	11.9514	0.083552	-3.45832	10.9915	11.6468	10.373	-4.46919	1.11778	22.1494	10.2065	48.0669	15.6632	31.3214
17hqPCR2	PITX3	WT	10.2509	0.0225256	-5.15877	35.7228	36.2849	35.1694	-4.46919	1.11778	22.1494	10.2065	48.0669	15.6632	31.3214
17hWE1	PITX3	Mut	16.5299	0.758781	1.12014	0.46005	0.778432	0.271887	1.07e-15	1.37235	1	0.386262	2.58892	0.653503	1.53021
17hWE2	PITX3	Mut	13.2732	0.684289	-2.13653	4.39704	7.06565	2.73633	1.07e-15	1.37235	1	0.386262	2.58892	0.653503	1.53021
17hWE3	PITX3	Mut	15.8531	1.26303	0.443373	0.735413	1.76499	0.306422	1.07e-15	1.37235	1	0.386262	2.58892	0.653503	1.53021
17hWE4	PITX3	Mut	14.8737	0.743258	-0.536026	1.44997	2.42719	0.866198	1.07e-15	1.37235	1	0.386262	2.58892	0.653503	1.53021
17hWE5	PITX3	Mut	16.5188	0.584596	1.10905	0.4636	0.695223	0.309145	1.07e-15	1.37235	1	0.386262	2.58892	0.653503	1.53021
Weltch's t-test
TargetName	t-statistic	Degree of freedom	Effect size (d)	Two-tailed P value
ALAS1	-4.79	6.67	-3.02685	0.002286
HEPHL1	-11.67	7.17	-7.37	6.443e-06
PITX3	-5.6461	7.6853	-3.57092	0.0005585
