## Supplementary material for "Uterus-specific transcriptional regulation underlies eggshell pigment production in Japanese quail": S8 Data

### Sheet: Sheet1
group	sample	ALA (mM)	adjusted ABS
WT	CM1	1	0.447432		Weltch's t-test
WT	CM2	1	0.476659		ALA (mM)	t-statistic	Degree of freedom	Effect size (d)	Two-tailed P value
WT	CM3	1	0.298011		1	-0.34451	6.9274	-0.217885	0.7407
WT	CM4	1	0.539205		2	-0.44934	7.9995	-0.284186	0.6651
WT	CM5	1	0.463209
Mut	WE1	1	0.462905
Mut	WE2	1	0.399602
Mut	WE3	1	0.422983
Mut	WE4	1	0.467672
Mut	WE5	1	0.553667
WT	CM1	2	0.677425
WT	CM2	2	0.745031
WT	CM3	2	0.418495
WT	CM4	2	0.758799
WT	CM5	2	0.629514
Mut	WE1	2	0.685916
Mut	WE2	2	0.573208
Mut	WE3	2	0.550769
Mut	WE4	2	0.723002
Mut	WE5	2	0.890864
